# Proteins with multiple G protein-coupled receptor domains

**DOI:** 10.1101/2022.07.26.501653

**Authors:** Kilic Isildayancan, Amit Kessel, Ron Solan, Rachel Kolodny, Nir Ben-Tal

## Abstract

Currently known G protein-coupled receptors (GPCRs) have a single transmembrane domain. Many GPCRs form dimers that have two transmembrane domains (one per protein), and there are indications that this dimeric interaction is functionally meaningful. Here, based on sequence analysis and structure predictions, we report the existence of 57 proteins with two, three, or four GPCR domains within the same protein chain. We analyze the structures of these multi-GPCRs and show that almost all have DRY/NPxxY motifs, a strong indication of signaling activity. By homology, most of the multi-GPCRs that we identified are olfactory-related; a few are chemokine-related. Multi-GPCR candidates are found in various Chordata species including fish, camel, marmite, Chinese hamster, and new world monkeys. The discovery of receptors with multiple transmembrane domains suggests the possibility for signal regulation and amplification within an individual receptor, revealing another step in GPCR evolution and a new layer of complexity in signal transduction.
