## Supplementary Tables for "Proteins with multiple G protein-coupled receptor domains"

### Sheet: S2 Length of linker
cluster	Protein Name	Start pos	End pos	length
1	A0A5J5DEG3	337	400	63
	UPI00149064B7	384	454	70
	A0A7J5XRY7	345	409	64
	UPI0010A3F807	331	408	77
	UPI0015E1EB90	337	401	64
2	UPI000C6E386B	311	347	36
	UPI0018ACCBAC	336	374	38
	UPI00117FEB6D	338	371	33
	UPI00165B9D03	324	345	21
3	A0A5N4D1C3	295	347	52
	A0A1A6I049	324	345	21
	A0A1A6GQ15	303	341	38
	UPI0013F2086D	305	337	32
	A0A402FIC8	306	341	35
	L5MBD6	302	330	28
	L9KKD4	302	326	24
4	A0A3L7HS10	304	331	27
	A0A3L7HS58	303	321	18
	L9LEK1	308	344	36
	A0A5E4D615	296	322	26
5	A0A3L7HH88	304	312	8
	A0A485NDU3	298	326	28
	A0A091CTM0	299	329	30
	L9KTW2	282	308	26
6	L5K5K3	684	717	33
	S9XRQ8	490	524	34
	UPI00111BD4F7	308	341	33
	UPI0003316245	307	337	30
	A0A3L7GMS1	309	337	28
	A0A3L7HEN0	297	318	21
	UPI000649B007	304	335	31
	UPI000719830D	301	338	37
	A0A485N3G9	310	331	21
	S7N9M8	301	330	29
7	A0A3L7HF35	605	632	27
	A0A3L7HF00	333	366	33
	A0A3L7HFZ0	290	291	1
	A0A5E4CY53	295	322	27
	A0A5E4CGQ7	311	334	23
	S9W9G8	304	331	27
8	UPI0018901E1C	317	375	58
	UPI001155D300	307	373	66
	UPI000FFD56A3	306	368	62
	UPI00148EA50D	307	368	61
9	A0A3L7HXS2	311	360	49
	A0A3L7HXQ6	304	329	25
	A0A3L7HXX2	311	357	46
	B3RF99	296	309	13
	A0A7J7ESG3	292	313	21
	W5NQ75	299	309	10
10	A0A3L7GLK1	304	328	24	614	925	NA
11	S7QBY2	270	335	65	622	698	76
12	A0A3L7I3J5	315	356	41	643	659	16
13	A0A087X729	311	321	10	601	643	42
14	A0A061I414	308	322	14	598	619	21
15	A0A3L7HFH9	305	332	27	607	613	6
16	A0A061IA73	302	350	48	622	651	29	939	959	20

### Sheet: S4 DRY motifs (4 res padded)
cluster	name	start	sequence	start	sequence
1	A0A5J5DEG3	141	CISFDRYLAIV	504	CISLDRYLSIV
	UPI00149064B7	188	CISFDRYLAIV	551	CITLDRYLSTV
	A0A7J5XRY7	155	CISFDRYLAIV	503	VHSTQRFSQKN
	UPI0010A3F807	136	CISFDRYLAIV	500	SFSLERYLSIV
	UPI0015E1EB90	141	CISFDRYLAIV	507	LICLDCYLSIV
2	UPI000C6E386B	120	AMAVDRYVAVC	439	VMAVDRYVAVC
	UPI0018ACCBAC	143	VMAYDRYVAVC	465	VMAYDRYVAVC
	UPI00117FEB6D	145	AMAYDRYIAVC	464	AMAYDRYIAVC
	UPI00165B9D03	130	VMAYDRYIAVC	447	VMAFDRYVAIC
3	A0A5N4D1C3	117	VMAYDHLVAIS	446	MMAYDWYIAIS
	A0A1A6I049	123	VMAYXRYIAIS	444	VMAYDRYIAIS
	A0A1A6GQ15	117	VMAYDRYLAIA	440	VMAFDRYMAIF
	UPI0013F2086D	118	GMAIDRYVAIY	434	GMAVDRYVAIY
	A0A402FIC8	118	AMAYDRYVAIR	437	SMAIDRYVAIC
	L5MBD6	117	VMAYDRYIAIS	428	VMAYDRLVAIS
	L9KKD4	117	VMAYDRLVAIS	423	VMAYDRLVAIS
4	A0A3L7HS10	123	VMAYDRYVAIC	427	AMAYDRYVAIC
	A0A3L7HS58	117	AMSYDRYVAIC	418	AMAYDRYVAIC
	L9LEK1	117	AMAYDRYVAIC	438	AMAYDRYVAIC
	A0A5E4D615	117	AMAYDRYVAIC	419	AMAYDRYVAIC
5	A0A3L7HH88	120	AMAYDRYVAIC	412	VMAYDRYVAIC
	A0A485NDU3	117	AMAYDRYLAIC	422	AMAYDRYVAIC
	A0A091CTM0	117	AMSYDRYVAIC	422	AMAYDRYVAIC
	L9KTW2	103	AMAYDRYVAIC	405	SMAYDRYVAIC
6	L5K5K3	495	VMAYDRYMAIC	806	VMAYDRYVAIC
	S9XRQ8	302	VMAYDRYVAIC	619	SMAYDRYVAIC
	UPI00111BD4F7	117	SMAYDRYVAIC	436	SMAYDRYVAIC
	UPI0003316245	117	VMAYDRYVAIC	432	VMAYDRYVAIC
	A0A3L7GMS1	117	VMAYDRYVAIC	434	VMAYDRYVAIC
	A0A3L7HEN0	118	SMAYDRYVAIC	413	SMAYDRYVAIC
	UPI000649B007	117	VMAYDRYVAIC	431	VMAYDRYVAIC
	UPI000719830D	117	VMAYDRYVAIC	434	VMAYDRYEAIR
	A0A485N3G9	117	SMAYDRYAAIC	427	SMAYDRYVAIC
	S7N9M8	117	SMAYDRYVAIC	425	SMAYDRYVAIC
7	A0A3L7HF35	164	VMAYDRYIAIC	728	AMAFDRYVAIC
	A0A3L7HF00	146	AMAFDRYVAIC	462	AMAFDRYVAIC
	A0A3L7HFZ0	117	TMAYDRYVAIC	385	AMAFDRYTAIC
	A0A5E4CY53	117	AMAYDRYVAIC	421	SMAYDRYVAIC
	A0A5E4CGQ7	124	AMAYDRYVAIC	415	AMAFDRYVAIC
	S9W9G8	117	VMAYDRYIAIC	430	AMAFDRYVAIC
8	UPI0018901E1C	128	VMAYDRFVAIC	471	AMAYDRFVAIC
	UPI001155D300	117	VMAYDRFVTIC	467	VMAYDRFVAIC
	UPI000FFD56A3	117	AMAYDHFVXCH	461	AMAYDRFVAIC
	UPI00148EA50D	116	VMAYDRFVAIC	461	MMAYDRFVAIC
9	A0A3L7HXS2	119	AMAFDRYVAIC	458	AMAFDRYVAIC
	A0A3L7HXQ6	119	AMAYDRYVAIC	422	AMAFDRYAAIC
	A0A3L7HXX2	123	AMAFDRYVAIC	453	AMALDRYVAIC
	B3RF99	119	AMAFDRYVAIC	405	AMAYDRYVAIC
	A0A7J7ESG3	101	AMAFDRYVAIC	409	AMACDRYVAIC
	W5NQ75	119	AMAYDRCVAIC	405	AMAYDRYVAIC
10	A0A3L7GLK1	117	VMAYDRYIAIS	427	VMAYDRYIAIS	728	VMAYDRLVAIS
11	S7QBY2	84	VMAYDRFVAIC	432	VMAYDRFVAIC	795	VMAYDRFVAIC
12	A0A3L7I3J5	119	AMGFDRYVAIC	452	VMAYDRYVAIC	754	VMAIDRYVAIC
13	A0A087X729	119	VMAYDRYVAVC	414	AMAYDRYVAVC	736	VMAIDRYVAVC
14	A0A061I414	117	AMAYDRYVAIC	408	VMAYDRYVAIS	716	AMAYDRYVAIC
15	A0A3L7HFH9	117	AMSYDRYVAIC	428	AMSYDRYVAIC	709	VMAYDRYVAIC
16	A0A061IA73	117	AMSYDRYVAIC	447	AMAYDRYVAIC	747	AMAYDRYVAIC	1055	VMAYDRYVAIC

### Sheet: S5 NPxxY motifs (3 res padded)
cluster	name	start	sequence	start	sequence
1	A0A5J5DEG3	314	CALNPLLYGFV	675	ACLRPLLYLGL
	UPI00149064B7	361	CALNPLLYGFV	724	ACLRPLLYLGL
	A0A7J5XRY7	322	CALNPLLYGFV	664	ACLRPLLYFGL
	UPI0010A3F807	306	CALNPLLYGFV	670	CCLNPFIYMGF
	UPI0015E1EB90	314	CALNPLLYGFV	679	AFLRPLLCLFL
2	UPI000C6E386B	288	PAINPIIYGLV	607	PALNPIIYGLV
	UPI0018ACCBAC	311	PVINPIIYGLV	633	PAINPIIYGLV
	UPI00117FEB6D	313	PAVNPIIYGLV	632	PAVNPIIYGLV
	UPI00165B9D03	298	PIINPIIYGLV	612	GSLNPIIYGLQ
3	A0A5N4D1C3	280	PMLNPMIYTLR	609	PMLNPIIYTLR
	A0A1A6I049	286	PMLNPMIYTLR	607	PMLNPMIYTLR
	A0A1A6GQ15	280	PMLNPMIYTLR	603	PVLNPMIYTLR
	UPI0013F2086D	281	PMMNAMIYTLR	597	PALNPMIYTLR
	A0A402FIC8	282	PLLNPAIYALK	600	PLMNPMIYTLR
	L5MBD6	280	PMLNPMIYTLR	591	PMLNPMIYTLR
	L9KKD4	280	PMLNPMIYTLR	586	PMLNPMISPQG
4	A0A3L7HS10	289	PMLNPLIYSLR	593	PLLNPLIYSLR
	A0A3L7HS58	283	PMLNPVIYSLR	584	PMMNPLIYSVR
	L9LEK1	283	PMLNPVIYSLR	611	PMLNPLIYSLR
	A0A5E4D615	283	PMLNPLIYSFR	585	PMLNPLIYSLR
5	A0A3L7HH88	286	PMLNPLIYSLR	578	PMLNPMIYSLR
	A0A485NDU3	283	PMLNPLIYSLR	588	PMLNPLIYSLR
	A0A091CTM0	283	PMLNPLIYSLR	588	PMLNPLIYSLR
	L9KTW2	269	PMLNPMIYSLR	571	PLFNPFIYSFR
6	L5K5K3	661	PMLNPFIYSLR	661	PMLNPFIYSLR
	S9XRQ8	467	PLLNPFIYSLR	785	PMLNPFIYSLR
	UPI00111BD4F7	283	PMLNPFIYSLR	602	PMLNPFIYSLR
	UPI0003316245	283	PMLNPFIYSLR	598	PMLNPFIYSLR
	A0A3L7GMS1	283	PMLNPFIYSLR	600	PMLNPFIYSLR
	A0A3L7HEN0	284	PMLNPFIYTKE	579	PMLNPFIYSLR
	UPI000649B007	283	PMLNPFIYSLR	597	PMLNPFIYSLR
	UPI000719830D	283	PMLNPFIYSLR	600	PMLNPFIYSLR
	A0A485N3G9	283	PMLNPFIYSLR	593	PLLNPFIYSLR
	S7N9M8	283	PMLNPFIYSLR	591	PMLNPFIYSLR
7	A0A3L7HF35	585	PFMNPVIYTLR	891	PFLNPVIYTFR
	A0A3L7HF00	309	PFLNPVIYTFR	625	PFLNPVIYTFR
	A0A3L7HFZ0	280	PLLNPAIYTLR	548	PALNPVIYTLR
	A0A5E4CY53	280	PLLNPLIYTLR	584	PILNPVIYTLR
	A0A5E4CGQ7	287	PFLNPVIYTLR	578	PFLNPVIYTFR
	S9W9G8	280	PLMNPIIYTFR	593	PFLNPVIYTFR
8	UPI0018901E1C	294	PMLNPFIYSLR	637	PMLNPFIYSLR
	UPI001155D300	283	PMLNPFIYSLR	633	PMLNPFIYSLR
	UPI000FFD56A3	282	HMLSPFIYTLR	627	PMLNPFIYTLK
	UPI00148EA50D	282	PMLNPFIYSLR	627	PMLNPFIYSLR
9	A0A3L7HXS2	288	PVLNPIIYGAR	627	PVLNPIIYGAR
	A0A3L7HXQ6	286	PMLNPVIYGVR	589	PALNPIIYGVR
	A0A3L7HXX2	292	PMLNPIIYGVK	622	PFLNPIVYGVK
	B3RF99	289	VNPIVYGYHVF	572	PMLNPVIYGVR
	A0A7J7ESG3	268	PALNPMIYGVR	576	PALNPVIYGVR
	W5NQ75	286	PALNPVIYGFH	572	PMLNPVIYGVR
10	A0A3L7GLK1	280	PMLNPMIYTLR	590	PMLNPMIYTLR	1187	PMLNPMIYTLR
11	S7QBY2	246	PMLNPFIYSLR	598	PMLNPFIYSLR	961	PVLNPFIYSLR
12	A0A3L7I3J5	286	PALNPVIYGIR	619	PALNPVIYGVR	921	PALNPVIYGVR
13	A0A087X729	287	PIINPIIYGLV	582	PIINPIIYGLV	904	PAINPIIYGLV
14	A0A061I414	283	PMMNPLIYSLR	574	PMLNPIIYSLR	882	PMLNPLIYSLR
15	A0A3L7HFH9	283	PMLNPLIYSLR	594	PMLNPLIYSLR	875	PMLNPVIYSFR
16	A0A061IA73	283	PMLNPVIYSLR	613	PMMNPLIYSNL	913	PMLNPLIYSLR	1220	PMLNPLIYSLR

### Sheet: S6 Kessel-Ben-Tal 15-res. hyd
Most Hydrophobic 15-residue segment (Kessel/Ben-Tal scale, smaller numbers indicate more hydrophobic)
cluster	name	Start	sequence	Kessel / BenTal score
1	A0A5J5DEG3	361	ASFSSAESEHTSYSV	32.9
	UPI00149064B7	421	SVMINMDVELDGLFL	29.3
	A0A7J5XRY7	369	GSFSSAESENTSFSV	28.2
	UPI0010A3F807	335	GGCMSLVNYMQTQGS	24.7
	UPI0015E1EB90	381	GNLELGGIFVLNTTF	12.5
2	UPI000C6E386B	315	ALLVWMENLTFTPLT	12.6
	UPI0018ACCBAC	348	LTMLIPLKQPIVFEL	12
	UPI00117FEB6D	347	ITVVAPLKQPITFVL	4.9
	UPI00165B9D03	328	SLMENYTYNSPTLQL	39
3	A0A5N4D1C3	333	GNLTWVSEFVLLGLS	6.9
	A0A1A6I049	331	NNLTWVSEFILAGFS	16.7
	A0A1A6GQ15	326	LKNHTTVTEFIFCGL	23.1
	UPI0013F2086D	322	LTTTVTEFILLGLTQ	4.7
	A0A402FIC8	326	HSMVKEFVLLGLSQA	20.1
	L5MBD6	315	GNLTWISEFVFLGLS	6.6
	L9KKD4	312	LTWVSDFVFLGLSQT	8.8
4	A0A3L7HS10	317	SSVTEFILMGLTDEP	27.9
	A0A3L7HS58	305	GNISRVTEFILAGLT	26.7
	L9LEK1	330	VTEFLLAGLMAQPGL	6.6
	A0A5E4D615	305	TSNHSLMINFILEGL	21.2
5	A0A3L7HH88
	A0A485NDU3	309	SAVIEVTEFILLGIT	4.9
	A0A091CTM0	309	TGMTQVTEFIILGIT	7.5
	L9KTW2	294	LTVPAEFILMGVTSQ	10.1
6	L5K5K3	700	NQSSVSGFLLLGLPI	2.6
	S9XRQ8	507	NQSSVSEFLLLGLPI	12.1
	UPI00111BD4F7	326	SSVSEFILLGLPIQP	7.2
	UPI0003316245	322	TRVSEFLLQGLPIPP	31.9
	A0A3L7GMS1	323	QTFPSDFLLLGLPIP	11.2
	A0A3L7HEN0	303	STTSEFILLGLPIWP	5.7
	UPI000649B007	321	TRVSEFLLEGLPVPP	37.4
	UPI000719830D	324	TNMSEFFLLGVPIQP	19.4
	A0A485N3G9	315	NQSSTSEFLLLGLPI	14.4
	S7N9M8	313	NQSSVSEFLLLGLPI	12.1
7	A0A3L7HF35	618	SVVSEFVFLGLSNTW	10.2
	A0A3L7HF00	352	SVVSEFVFLGLSNTW	10.2
	A0A3L7HFZ0
	A0A5E4CY53	308	ANSSGVFEFVLLGLS	6.2
	A0A5E4CGQ7	320	QLLREPDYLKMLWSG	53.7
	S9W9G8	306	VLSVLAAAMGGANRS	22
8	UPI0018901E1C	358	GNQTHPTAFTLLGLS	17.3
	UPI001155D300	332	IYVKFSHVIFPFTGS	11.9
	UPI000FFD56A3	307	IASSHSIHGLVQVLT	9.5
	UPI00148EA50D	308	ASSALEMLTLSKTLT	13.1
9	A0A3L7HXS2	346	SDSLPVTLFLTGIPG	7.8
	A0A3L7HXQ6	311	SFHPDTFYLVGIPGL	18.1
	A0A3L7HXX2	342	VFMPSMLTLVGIPGL	-4.2
	B3RF99
	A0A7J7ESG3	295	LQRFRTEFGADVLTV	57.4
	W5NQ75
10	A0A3L7GLK1	314	NNLTWVSEFVLMGFS	19.6	NA
11	S7QBY2	320	AAPALSICSLVVSAK	2	684	GTQISEFLLLGLSQS		9.3
12	A0A3L7I3J5	342	FHPSFFILLGIPGLQ	1.1	644	FHPSSFLLIGIPGLE		7.5
13	A0A087X729				629	IVFELEGFDVSPGQG		28.9
14	A0A061I414				603	GNHCTVAEFILTGLS		16.7
15	A0A3L7HFH9	315	HNLTLVNEFILMGVT	20.9
16	A0A061IA73	334	GNISRVTEFILAGLT	26.7	637	SMVIEFILGGLSSKP		10.3	941		SPGNHSALFFLEGLT	18.5
